# Heritable associations with microbial communities are essential for necrotrophic pathogen resistance

**DOI:** 10.1101/2020.07.16.207597

**Authors:** Cloe S. Pogoda, Stephan Reinert, Zahirul I. Talukder, Ziv Attia, Jason A. Corwin, Kennedy L. Money, Erin C.E. Collier-zans, William Underwood, Thomas J. Gulya, C. Alisha Quandt, Nolan C. Kane, Brent S. Hulke

## Abstract

Host-microbe interactions are increasingly recognized as important drivers of organismal health, growth, longevity, and community-scale ecological processes. However, less is known about how genetic variation affects hosts’ associated microbiomes and downstream phenotypes. We demonstrate that sunflower (*Helianthus annuus*) harbors substantial, heritable variation in microbial communities under field conditions. We show that microbial communities explain up to 77.5% of the heritable variation in resistance to root infection caused by the necrotrophic pathogen *Sclerotinia sclerotiorum*, and that plants grown in sterilized soil showed almost complete elimination of pathogen resistance. Association mapping revealed 69 genetic locations related to microbial abundance and *Sclerotinia* resistance. Although the genetic architecture is complex and quantitative, we have, in large part, elucidated previously unexplained genetic variation for resistance to this pathogen. This suggests new targets for plant breeding and demonstrates the potential for heritable microbial associations to play important roles in defense in natural and human-altered environments.
