## Supplemental Tables for "Heritable associations with microbial communities are essential for necrotrophic pathogen resistance"

### Sheet: TableS1
Table S1: Plant genotypes included in our association mapping (GWAS) analyses for each of the different environments and OTUs are marked with an "X".
Line Name	Four Field Combined	Four Field Separate	Carrington	Four OTUs	Greenhouse
HA412HO
HA434
HA441	X	X	X	X
HA445
HA466
PI664156	X	X	X	X
PI664163	X	X
PI204578	X	X
PI386236	X	X	X	X
PI431520	X	X	X	X
PI432508	X	X
PI432519	X	X	X	X
PI468635	X	X	X	X	X
PI468636	X	X
PI476759	X	X	X	X
PI480471	X	X
PI486364	X	X
PI496264	X	X		X
PI496266	X	X
PI497936	X	X
PI497940	X	X	X	X
PI500687	X	X
PI505653	X	X	X	X
PI505837	X	X
PI507894	X	X
PI507900	X	X	X	X
PI507903	X	X	X	X
PI507904	X	X		X
PI507906	X	X
PI507907	X	X
PI507911	X	X
PI507912	X	X
PI507913	X	X	X	X
PI507915	X	X
PI507917	X	X
PI507919	X	X
PI507920	X	X
PI507922	X	X
PI507924	X	X
PI507925	X	X		X
PI511760	X	X	X	X
PI526252	X	X	X	X
PI526253	X	X
PI526254	X	X	X	X	X
PI526256	X	X
PI526257	X	X	X	X
PI526258	X	X	X	X
PI526259	X	X
PI526260	X	X	X	X
PI526261	X	X	X	X	X
PI526262	X	X
PI526263	X	X	X	X	X
PI526264	X	X
PI526265	X	X
PI526267	X	X	X	X	X
PI531338
PI531340	X	X
PI531341	X	X	X	X
PI531342
PI531343
PI531346	X	X
PI531348	X	X
PI531352	X	X
PI531353	X	X
PI531355	X	X	X	X
PI531356	X	X	X	X	X
PI531357	X	X	X	X
PI531359	X	X
PI531360	X	X		X
PI531361	X	X	X	X	X
PI531362
PI531364	X	X
PI531365	X	X	X	X	X
PI531366	X	X	X	X	X
PI531367	X	X
PI531369	X	X
PI531370	X	X
PI531374
PI531376	X	X
PI531377	X	X
PI531378	X	X	X	X
PI531381	X	X	X	X
PI531382	X	X	X	X
PI531383	X	X
PI531384	X	X
PI531385	X	X
PI531386	X	X	X	X	X
PI531387	X	X
PI531388	X	X	X	X	X
PI531389	X	X
PI531391	X	X
PI531392				X
PI531502	X	X	X
PI531503	X	X
PI535888	X	X	X
PI535889	X	X
PI535890	X	X
PI535891	X	X
PI535892	X	X	X
PI535893	X	X
PI535894	X	X
PI536623	X	X
PI536624	X	X
PI536625	X	X
PI536626	X	X
PI536627	X	X
PI536628	X	X	X	X
PI536629	X	X
PI543006	X	X	X	X
PI552950	X	X
PI552951	X	X
PI596742
PI596744
PI600684	X	X
PI600690	X	X
PI600692	X	X
PI600695
PI600696	X	X
PI600697	X	X
PI600698	X	X	X	X
PI600704	X	X
PI600709
PI600710
PI600711
PI600712
PI600714	X	X
PI600716
PI600718
PI600719
PI600720
PI600722
PI600723
PI600724
PI600725	X	X	X	X
PI600807	X	X	X	X
PI600808	X	X
PI600809	X	X
PI600812	X	X
PI600987	X	X	X	X
PI650348	X	X
PI650349		X	X	X
PI650378		X
PI650385
PI650386		X	X	X	X
PI650389	X	X
PI650416	X	X
PI650418	X	X
PI650490	X	X	X	X	X
PI650498	X	X
PI650501	X	X
PI650504	X	X
PI650507	X	X
PI650513	X	X	X	X
PI650515	X	X	X	X	X
PI650523	X	X
PI650524	X	X
PI650525	X	X	X	X
PI650526	X	X
PI650527	X	X
PI650541	X	X	X	X	X
PI650542	X	X	X	X	X
PI650543	X	X
PI650562	X	X
PI650613	X	X
PI650616	X	X
PI650618	X	X
PI650625	X	X
PI650645	X	X
PI650646	X	X
PI650647
PI650648	X	X
PI650653	X	X	X	X
PI650671	X	X
PI650675	X	X
PI650676	X	X
PI650681	X	X
PI650686	X	X
PI650687	X	X	X	X
PI650690			X	X	X
PI650692
PI650698
PI650699
PI650703
PI650704	X	X
PI650705	X	X
PI650706	X	X
PI650710	X	X
PI650711	X	X
PI650713	X	X
PI650716
PI650723	X	X	X	X
PI650724	X	X
PI650729	X	X
PI650736	X	X	X	X
PI650756	X	X	X	X	X
PI650757	X	X	X	X	X
PI650758	X	X	X	X	X
PI650759	X	X
PI650760	X	X	X	X
PI650767	X	X
PI650769	X	X
PI650771	X	X
PI650772	X	X
PI650773	X	X
PI650775	X	X
PI650776	X	X	X	X
PI650777	X	X
PI650778	X	X	X	X	X
PI650779	X	X
PI650780	X	X	X	X
PI650782	X	X
PI650783	X	X
PI650786	X	X	X	X	X
PI650787	X	X	X	X	X
PI650789	X	X	X	X
PI650794	X	X	X	X	X
PI650796	X	X	X	X	X
PI650797	X	X
PI650798	X	X	X	X
PI650800	X	X
PI650801	X	X	X	X
PI650803	X	X	X	X	X
PI650804	X	X
PI650807	X	X	X	X
PI650808	X	X	X	X
PI650809	X	X
PI650810	X	X
PI650811	X	X
PI650812	X	X
PI650813	X	X	X	X
PI650814	X	X	X	X	X
PI650816	X	X
PI650817	X	X
PI650818	X	X	X	X
PI650819	X	X
PI650820	X	X
PI650821	X	X
PI650822
PI650824	X	X	X	X	X
PI650825	X	X	X	X	X
PI650826	X	X
PI650827	X	X
PI650828	X	X
PI650829	X	X	X	X	X
PI650830	X	X
PI650831	X	X
PI650832	X	X
PI650833	X	X
PI650834	X	X
PI650835	X	X
PI650836			X	X
PI650837
PI650838
PI650839	X	X	X	X	X
R-207
RHA373
RHA377
RHA409	X		X	X	X
RHA439	X	X
RHA468	X	X

### Sheet: TableS2
Table S2: List of QTNsa and their summary statistics for Sclerotinia basal stalk rot disease ratings in five field environments and two greenhouse treatments, as well as bacterial operational taxonomic unit (OUT)b abundance.
Source	Chr	LDe-block Start	QTN Location	LDe-block Stop	Effectc	p value	LODd	SNP (REF/ALT)	MAFf	LDe-block size (bp)	QTN # in Haploview (Figure S4)
Native	1	6844617	6848848	6848904	6.30318	1.72e-05	4.76352	G/A	0.121212	4287	QNT1
Native	1	90978333	91007786	91043888	8.55637	7.73e-05	4.11171	C/T	0.0757576	65555	QNT2
Native	1	112559401	112571473	112576561	5.67988	5.63e-05	4.24943	C/T	0.136364	17160	QNT3
Native	1	112606930	112672310	112685455	6.24872	3.91e-05	4.40805	T/A	0.136364	78525	QNT4
Native	2	68713386	68733141	68765265	6.51025	9.21e-05	4.0358	G/C	0.106061	51879	QNT5
Native	2	80646452	80672031	80691334	-4.05782	3.08e-05	4.51187	T/C	0.454545	44882	QNT6
Native	2	90389073	90390852	90418408	-4.36614	5.06e-05	4.29578	T/C	0.287879	29335	QNT7
Grandin09	3	123424331	123451312	123479319	11.1617	5.61e-06	5.25107	T/G	0.163636	54988	QNT8
Crookston09	3	134795082	134902364	135063451	5.90073	2.85e-05	4.54538	G/C	0.113636	268369	QNT9
Native	3	164240048	164274762	164321769	6.89761	6.69e-05	4.1744	A/G	0.106061	81721	QNT10
OTU750	3	169148692	169151036	169153263	1.9405	5.73e-07	6.24205	C/A	0.129412	4571	QNT11
Native	4	607041	618735	630866	7.55442	3.31e-05	4.48012	G/T	0.0909091	23825	QNT12
OTU77	4	37928831	37937096	37948340	5.91846	3e-06	5.52275	T/C	0.1	19509	QNT13
Carrington	4	123617760	123617760	123617836	0.219813	2.17e-06	5.66325	A/T	0.290123	76	QNT14
Grandin09	4	180551923	180581854	180581854	11.9571	7.79e-07	6.10863	A/T	0.134091	29931	QNT15
OTU77	5	47889560	47898729	47901806	5.26111	3.23e-06	5.49015	A/G	0.141176	12246	QNT16
Native	6	46799180	46869541	46869541	6.25186	1.33e-06	5.87481	C/A	0.333333	70361	QNT17
Native	6	131606882	131818477	131834617	5.88796	7.64e-05	4.11664	A/G	0.151515	227735	QNT18
Crookston09	7	127156123	127170401	127282573	6.17088	3.98e-07	6.39964	T/A	0.136364	126450	QNT19
Crookston09	7	128544945	128817337	128959514	-4.44898	1.03e-08	7.98528	T/C	0.365909	414569	QNT20
Native	8	45547245	46026736	46324620	9.69541	3.91e-05	4.40829	G/A	0.0606061	777375	QNT21
Crookston08	8	49246754	49307167	49311025	-10.4945	1.27e-06	5.89741	A/G	0.288636	64271	QNT22
Native	8	50179387	50182880	50189235	4.6578	2.13e-06	5.67073	T/C	0.469697	9848	QNT23
Native	8	83831366	83831366	83839437	9.29874	0.000100177	3.99923	G/T	0.0606061	8071	QNT24
Native	8	115367620	115450935	115766157	7.21491	3.86e-05	4.41285	T/A	0.136364	398537	QNT25
Native	9	24103906	24104710	24274444	-3.97665	3.51e-05	4.4545	G/A	0.409091	170538	QNT26
Native	9	47752636	47949633	48033332	-4.33292	2.74e-05	4.56184	G/A	0.409091	280696	QNT27
Crookston09	9	59086431	59104478	59131744	4.71296	2.29e-06	5.63955	G/A	0.338636	45313	QNT28
Native	9	62896800	62916912	62939618	5.29248	8.66e-05	4.06255	A/G	0.181818	42818	QNT29
OTU293	9	84705640	84754783	84822084	3.35552	2.45e-06	5.61095	A/C	0.0941176	116444	QNT30
Crookston09	9	144587563	144628196	144855596	4.02041	1.82e-05	4.7406	A/C	0.327273	268033	QNT31
Grandin09	9	180492432	180603393	180648547	12.0986	6.26e-06	5.20333	G/A	0.106818	156115	QNT32
Crookston09	10	40383214	40395985	40444272	-7.3644	2.9e-07	6.53783	G/A	0.113636	61058	QNT33
Grandin09	10	113718472	113743838	113872006	7.89667	5.95e-06	5.22538	G/A	0.315909	153534	QNT34
Native	10	128946483	128952351	128973200	7.54657	6.92e-05	4.1596	C/T	0.106061	26717	QNT35
Native	10	149234460	149262501	149263362	8.03935	1.41e-05	4.85116	G/T	0.106061	28902	QNT36
Native	10	149263362	149291617	149431150	4.99783	2.24e-06	5.64896	A/G	0.242424	167788	QNT37
Native	10	149193951	149300552	149431150	4.97853	1.89e-05	4.72394	C/G	0.212121	237199	QNT38
Native	11	54957540	54971831	54979544	8.30049	1.75e-05	4.75807	C/T	0.106061	22004	QNT39
Autoclaved	11	153003670	153018197	153023093	1.96212	1.81e-06	5.74304	C/A	0.257576	19423	QNT40
Crookston09	11	158563663	158598656	158602421	5.26415	2.68e-07	6.57136	C/G	0.225	38758	QNT41
Native	11	164814719	164903113	164903113	4.72183	8.28e-05	4.082	C/T	0.19697	88394	QNT42
Native	11	165472746	165502818	165505507	5.49543	3.18e-05	4.4981	T/C	0.166667	32761	QNT43
Native	11	170167653	170222523	170240820	-6.12886	9.69e-05	4.01373	A/T	0.242424	73167	QNT44
Native	12	7255081	7275561	7278871	4.38077	8.57e-05	4.06709	A/C	0.378788	23790	QNT45
Crookston09	12	57792258	57852765	57856632	-4.08406	5.12e-07	6.29096	T/A	0.318182	64374	QNT46
Crookston09	13	33015751	33089534	33282869	7.9511	1.3e-10	9.88505	A/C	0.165909	267118	QNT47
Native	13	56575477	56575765	56611690	3.87823	6.55e-05	4.18371	G/A	0.484848	36213	QNT48
OTU908	13	78821294	78821554	78828321	-0.954949	3.33e-06	5.47781	G/A	0.323529	7027	QNT49
Autoclaved	13	128829648	128849915	128874910	1.58141	3.24e-06	5.48886	A/C	0.257576	45262	QNT50
Crookston09	13	165661719	165670338	165671921	-4.13801	6.66e-08	7.17653	A/G	0.413636	10202	QNT51
Native	14	30956573	30959242	30979143	6.47187	9.74e-05	4.01163	T/C	0.166667	22570	QNT52
OTU908	14	92447335	92669648	92781611	-1.18492	8.3e-07	6.08066	A/G	0.235294	334276	QNT53
Native	14	107360245	107423415	107423415	3.68377	5.76e-05	4.2394	T/G	0.393939	63170	QNT54
OTU908	14	144205897	144226090	144229191	1.03356	8.81e-06	5.05499	T/C	0.270588	23294	QNT55
OTU293	14	153811091	153831767	153836311	2.47239	3.24e-07	6.48931	G/A	0.182353	25220	QNT56
Crookston09	15	2820437	2822159	2827389	-4.51741	1.34e-05	4.87416	G/T	0.234091	6952	QNT57
Native	15	32823886	32828018	32832994	-6.18465	6.63e-05	4.17825	C/T	0.242424	9108	QNT58
OTU908	15	120914022	120921825	120939645	1.18842	4.25e-06	5.3713	C/T	0.147059	25623	QNT59
Crookston09	15	173295243	173297193	173430088	9.79488	7.95e-09	8.09978	C/T	0.0840909	134845	QNT60
Crookston09	16	136260938	136263205	136282034	4.20392	7.45e-06	5.12793	T/C	0.211364	21096	QNT61
Native	16	205796071	205796071	205805004	5.39708	8.33e-05	4.07953	C/A	0.181818	8933	QNT62
Native	16	205877552	205983041	205983041	6.84834	2.01e-05	4.69748	T/C	0.136364	105489	QNT63
Grandin09	16	206946782	206947436	206987796	11.6331	8.43e-06	5.07407	C/T	0.136364	41014	QNT64
Native	17	30556729	30560230	30560230	-4.10685	4.11e-05	4.38614	G/A	0.363636	3501	QNT65
Native	17	33398091	33406000	33409981	6.80483	6.37e-05	4.19559	A/G	0.151515	11890	QNT66
Crookston09	17	58329381	58332955	58347539	6.84467	9.75e-07	6.01097	C/A	0.138636	18158	QNT67
Crookston09	17	137653622	137979274	138248095	5.18181	1.57e-05	4.80414	T/A	0.175	594473	QNT68
Crookston09	17	189261799	189267260	189268394	6.29554	5.11e-09	8.29146	G/A	0.163636	6595	QNT69
a Quantitative trait nucleotide
b Operational taxonomic unit
c Change of the % unit due to minor allele effect
d Logarithm of the odds
e Linkage disequilibrium
f Minor allele frequency

### Sheet: TableS3
Table S3: Taxonomic identification of operational taxonomic units (OTUs) identified as putatively significant against Sclerotinia basal stalk rot disease, as determined from microbial databases.
Taxa	Kingdom	Phylum	Class	Order	Family	Genus	Species
OTU1022	Bacteria	Actinobacteria	Actinobacteria	Actinomycetales	Micromonosporaceae
OTU1054	Bacteria	Chloroflexi	Anaerolineae	SBR1031	A4b
OTU119	Archaea	Euryarchaeota	Thermoplasmata
OTU1232	Bacteria	Proteobacteria	Deltaproteobacteria	Myxococcales
OTU1242	Bacteria	Planctomycetes	Planctomycetia	Pirellulales	Pirellulaceae
OTU1246	Bacteria	Chloroflexi	TK10	B07_WMSP1	FFCH4570
OTU135	Bacteria	Planctomycetes	Phycisphaerae	WD2101
OTU195	Bacteria	Proteobacteria	Alphaproteobacteria	Ellin329
OTU1961	Bacteria	Proteobacteria	Alphaproteobacteria	Caulobacterales	Caulobacteraceae	Phenylobacterium
OTU203	Bacteria	Chloroflexi	Anaerolineae	SBR1031	A4b
OTU206	Bacteria	Verrucomicrobia	Pedosphaerae	Pedosphaerales	Ellin517
OTU230	Bacteria	Actinobacteria	Actinobacteria	Actinomycetales	Pseudonocardiaceae	Amycolatopsis
OTU255	Archaea	Crenarchaeota	Thaumarchaeota	Nitrososphaerales	Nitrososphaeraceae	Candidatus Nitrososphaera	SCA1170
OTU276	Bacteria	Acidobacteria	Acidobacteriia	Acidobacteriales	Koribacteraceae	Candidatus Koribacter
OTU289	Bacteria	Proteobacteria	Gammaproteobacteria	Xanthomonadales	Xanthomonadaceae	Thermomonas
OTU293	Bacteria	Verrucomicrobia	Opitutae	Opitutales	Opitutaceae	Opitutus
OTU298	Bacteria	Planctomycetes	Phycisphaerae	WD2101
OTU307	Archaea	Crenarchaeota	Thaumarchaeota	Nitrososphaerales	Nitrososphaeraceae	Candidatus Nitrososphaera	SCA1170
OTU339	Archaea	Euryarchaeota
OTU375	Bacteria	Gemmatimonadetes	Gemm-1
OTU38	Bacteria	Proteobacteria	Betaproteobacteria	A21b	EB1003
OTU406	Bacteria	Proteobacteria	Alphaproteobacteria	Rhodospirillales	Rhodospirillaceae
OTU412	Bacteria
OTU474	Bacteria	Proteobacteria	Alphaproteobacteria	Rhodospirillales	Rhodospirillaceae
OTU480	Bacteria	Proteobacteria	Alphaproteobacteria	Caulobacterales	Caulobacteraceae	Phenylobacterium
OTU509	Bacteria	Actinobacteria	Actinobacteria	Actinomycetales	Micromonosporaceae
OTU520	Bacteria	Gemmatimonadetes	Gemmatimonadetes
OTU525	Bacteria	Proteobacteria	Alphaproteobacteria	Ellin329
OTU535	Bacteria	Actinobacteria	Actinobacteria	Actinomycetales	Streptomycetaceae	Streptomyces
OTU542	Bacteria	Proteobacteria	Alphaproteobacteria	Rhodospirillales	Rhodospirillaceae
OTU56	Bacteria	Proteobacteria	Betaproteobacteria	Burkholderiales	Burkholderiaceae	Burkholderia
OTU610	Bacteria	Actinobacteria	Acidimicrobiia	Acidimicrobiales
OTU697	Bacteria	Proteobacteria	Betaproteobacteria
OTU722	Bacteria	Proteobacteria	Betaproteobacteria	Burkholderiales	Comamonadaceae	Variovorax
OTU750	Bacteria	Proteobacteria	Alphaproteobacteria	Ellin329
OTU77	Bacteria	Acidobacteria	Acidobacteria-6	iii1-15
OTU823	Bacteria	Bacteroidetes	Saprospirae	Saprospirales	Chitinophagaceae
OTU874	Bacteria	Proteobacteria	Deltaproteobacteria	Myxococcales	Haliangiaceae
OTU877	Bacteria	Actinobacteria	Actinobacteria	Actinomycetales	Micromonosporaceae
OTU908	Bacteria	Actinobacteria	Actinobacteria	Actinomycetales	Pseudonocardiaceae
OTU910	Bacteria	Proteobacteria	Alphaproteobacteria	Rhizobiales	Hyphomicrobiaceae	Rhodoplanes
OTU991	Bacteria	Actinobacteria	Actinobacteria	Actinomycetales	Nocardioidaceae

### Sheet: TableS4
Table S4: Statistical significance of single-factor linear regression of each operational taxonomic unit (OTU) versus Sclerotinia basal stalk rot disease phenotypes in adjacent trials in Carrington, ND, 2017.
Main Effect	p value	Bonferronized p
OTU77	0.000101253	0.00425261
OTU293	0.00113015	0.0474664
OTU750	0.000278755	0.0117077
OTU908	0.00106231	0.0446168

### Sheet: TableS5
Table S5. Sunflower accession least square means of Sclerotinia survival from the greenhouse evaluation of microbiome effects, in descending order from most resistant in native soil.
Accession	Native soil	Autoclaved soil	Signed difference	Adj P a
	------------ d to death ------------
PI650786	29.2	10.7	18.5	<.0001
R-207	29	13.1	15.9	<.0001
PI650386	25.9	7	18.9	<.0001
PI531361	25.8	12.3	13.4	<.0001
PI650542	25.7	11.8	13.9	<.0001
PI600723	25.6	14.6	11	<.0001
PI650690	25	10.8	14.2	<.0001
PI650778	24.7	13.9	10.8	<.0001
PI650824	23.7	10.7	13	<.0001
RHA 409	23.7	10.7	13	<.0001
PI596744	22.4	9.4	12.9	<.0001
PI650803	21.9	11.8	10.1	<.0001
HA 466	21.2	9.3	11.9	<.0001
PI468635	20.7	10.5	10.2	<.0001
PI531366	20.6	11.8	8.7	<.0001
PI650490	19.7	11.2	8.6	<.0001
RHA 373	18.5	10.9	7.6	0.0007
PI650796	18.2	8.3	9.8	<.0001
PI650837	17.4	9.1	8.3	<.0001
PI650541	17.3	10.9	6.5	0.0007
PI650839	16.9	10	6.9	<.0001
PI650814	16.8	9.6	7.2	<.0001
PI650758	16.6	9.1	7.4	<.0001
PI650787	16.3	9.6	6.6	0.0002
PI650825	15.8	9.7	6.1	0.0015
PI531381	15.7	9.9	5.7	0.0095
PI650794	15.3	8.9	6.4	0.0013
HA 412HO	15.3	7.2	8	<.0001
PI650756	15.2	8.4	6.8	0.0001
PI526254	14.9	9	5.9	0.004
PI526261	14.7	7.3	7.5	<.0001
PI531386	14.6	8.4	6.3	0.001
PI531388	14.6	8.4	6.2	0.0012
PI650757	14	9	5	0.0783
PI650515	13.9	8.9	5.1	0.0575
PI650829	13.4	9.4	4	0.5941
PI526267	13.4	8.3	5.1	0.0775
PI531356	12.1	8.9	3.1	0.9868
PI526263	11.7	9.4	2.3	1
PI531365	10.9	8	2.9	0.9935
a Pairwise differences were compared using a two-tail t-test with the Tukey-Kramer multiple test correction for all pairwise treatment combinations.
